# Molecular mechanisms of stress-induced reactivation in mumps virus condensates

**DOI:** 10.1101/2021.07.10.451879

**Authors:** Xiaojie Zhang, Sindhuja Sridharan, Ievgeniia Zagoriy, Christina Eugster Oegema, Cyan Ching, Tim Pflaesterer, Herman K. H. Fung, Ina Poser, Christoph W. Müller, Anthony A. Hyman, Mikhail M. Savitski, Julia Mahamid

## Abstract

Many viruses can establish long-term persistent infections in the human host and cause chronic diseases. Here we combine cell biology, whole-cell proteomics and cryo-electron tomography to uncover how cellular stress disrupts the host-virus equilibrium in persistent infection and induces viral replication, using a model of negative-stranded RNA viruses, the mumps virus. We show that phosphorylation of the largely disordered viral phosphoprotein coincides with increased partitioning of viral polymerase into pre-formed liquid-like condensates and the formation of a stable replication machinery. By obtaining the first atomic models for the authentic mumps virus nucleocapsid, we elucidate a concomitant conformational change that exposes the viral genome to its replication machinery. These events that occur within viral condensates upon stress, together with concerted down-regulation of the host antiviral defense, provide an environment that supports up-regulation of viral replication and constitute a stress-mediated switch that disrupts the host-virus equilibrium in persistent infection.

**In Brief:** A multi-scale approach uncovers molecular and structural basis of how cellular stress provokes activation of persistent viral infection mediated by biomolecular condensates.
