## Supplementary material for "Molecular mechanisms of stress-induced reactivation in mumps virus condensates": Tables S1 to S5: Supplementary_Data_3_Phosphoryation_MS.xlsx

### Sheet: Annotation
Column name	description
gene_name	Official gene symbol
sequence	peptide sequence
phosphosite	Potential phosphorylated sites
rep	replicate
time	stress time point
logFC	log2(fold change) - Relative fold change between different time point compared to 0 h
type	data type - peptide or unmodified protein

### Sheet: 1mM_Arsenate
gene_name	sequence	phosphosite	rep	time	logFC	type
N	YNENGDSQQDAR	S520	rep1	1	0.587519	peptide
N	YNENGDSQQDAR	S520	rep1	3	0.399502	peptide
N	YNENGDSQQDAR	S520	rep1	6	0.206447	peptide
N	YNENGDSQQDAR	S520	rep2	1	0.411356	peptide
N	YNENGDSQQDAR	S520	rep2	3	-0.510813	peptide
N	YNENGDSQQDAR	S520	rep2	6	-1.13361	peptide
N	YNENGDSQQDAR	S520	rep3	1	0.240483	peptide
N	YNENGDSQQDAR	S520	rep3	3	-0.00202508	peptide
N	YNENGDSQQDAR	S520	rep3	6	0.0129754	peptide
N	VADDLGLTPEQR	T387	rep1	1	0.0647591	peptide
N	VADDLGLTPEQR	T387	rep1	3	0.14365	peptide
N	VADDLGLTPEQR	T387	rep1	6	1.03779	peptide
N	VADDLGLTPEQR	T387	rep2	1	1.19426	peptide
N	VADDLGLTPEQR	T387	rep2	3	1.8053	peptide
N	VADDLGLTPEQR	T387	rep2	6	1.70549	peptide
N	VADDLGLTPEQR	T387	rep3	1	0.915182	peptide
N	VADDLGLTPEQR	T387	rep3	3	0.444728	peptide
N	VADDLGLTPEQR	T387	rep3	6	0.893208	peptide
N	NA	NA	rep1	1	0.109171	unmodified protein
N	NA	NA	rep1	3	0.172164	unmodified protein
N	NA	NA	rep1	6	0.0640525	unmodified protein
N	NA	NA	rep2	1	0.0596673	unmodified protein
N	NA	NA	rep2	3	0.129758	unmodified protein
N	NA	NA	rep2	6	0.0425892	unmodified protein
N	NA	NA	rep3	1	0.125948	unmodified protein
N	NA	NA	rep3	3	0.147674	unmodified protein
N	NA	NA	rep3	6	0.0181253	unmodified protein
N	GAGIPGGPVNPFVPPVQQQQPAAVYADIPALEESDDDGDEDGGAGFQNGVQVPAVR	Y430	rep1	1	1.24776	peptide
N	GAGIPGGPVNPFVPPVQQQQPAAVYADIPALEESDDDGDEDGGAGFQNGVQVPAVR	Y430	rep1	3	1.15498	peptide
N	GAGIPGGPVNPFVPPVQQQQPAAVYADIPALEESDDDGDEDGGAGFQNGVQVPAVR	Y430	rep1	6	1.1948	peptide
N	GAGIPGGPVNPFVPPVQQQQPAAVYADIPALEESDDDGDEDGGAGFQNGVQVPAVR	Y430	rep2	1	1.09769	peptide
N	GAGIPGGPVNPFVPPVQQQQPAAVYADIPALEESDDDGDEDGGAGFQNGVQVPAVR	Y430	rep2	3	1.20392	peptide
N	GAGIPGGPVNPFVPPVQQQQPAAVYADIPALEESDDDGDEDGGAGFQNGVQVPAVR	Y430	rep2	6	1.23134	peptide
N	GAGIPGGPVNPFVPPVQQQQPAAVYADIPALEESDDDGDEDGGAGFQNGVQVPAVR	Y430	rep3	1	0.597868	peptide
N	GAGIPGGPVNPFVPPVQQQQPAAVYADIPALEESDDDGDEDGGAGFQNGVQVPAVR	Y430	rep3	3	0.0882619	peptide
N	GAGIPGGPVNPFVPPVQQQQPAAVYADIPALEESDDDGDEDGGAGFQNGVQVPAVR	Y430	rep3	6	1.17405	peptide
P	SFSDHVTIVSGPGDVPFSSSEEPTLYLDELARPVSK	S292|S294	rep1	1	1.30805	peptide
P	SFSDHVTIVSGPGDVPFSSSEEPTLYLDELARPVSK	S292|S294	rep1	1	1.30805	peptide
P	SFSDHVTIVSGPGDVPFSSSEEPTLYLDELARPVSK	S292|S294	rep1	3	1.31948	peptide
P	SFSDHVTIVSGPGDVPFSSSEEPTLYLDELARPVSK	S292|S294	rep1	3	1.31948	peptide
P	SFSDHVTIVSGPGDVPFSSSEEPTLYLDELARPVSK	S292|S294	rep1	6	0.829978	peptide
P	SFSDHVTIVSGPGDVPFSSSEEPTLYLDELARPVSK	S292|S294	rep1	6	0.829978	peptide
P	SFSDHVTIVSGPGDVPFSSSEEPTLYLDELARPVSK	S292|S294	rep2	1	0.417256	peptide
P	SFSDHVTIVSGPGDVPFSSSEEPTLYLDELARPVSK	S292|S294	rep2	1	0.417256	peptide
P	SFSDHVTIVSGPGDVPFSSSEEPTLYLDELARPVSK	S292|S294	rep2	3	1.00912	peptide
P	SFSDHVTIVSGPGDVPFSSSEEPTLYLDELARPVSK	S292|S294	rep2	3	1.00912	peptide
P	SFSDHVTIVSGPGDVPFSSSEEPTLYLDELARPVSK	S292|S294	rep2	6	1.00828	peptide
P	SFSDHVTIVSGPGDVPFSSSEEPTLYLDELARPVSK	S292|S294	rep2	6	1.00828	peptide
P	SFSDHVTIVSGPGDVPFSSSEEPTLYLDELARPVSK	S292|S294	rep3	1	0.4234	peptide
P	SFSDHVTIVSGPGDVPFSSSEEPTLYLDELARPVSK	S292|S294	rep3	1	0.4234	peptide
P	SFSDHVTIVSGPGDVPFSSSEEPTLYLDELARPVSK	S292|S294	rep3	3	0.548999	peptide
P	SFSDHVTIVSGPGDVPFSSSEEPTLYLDELARPVSK	S292|S294	rep3	3	0.548999	peptide
P	SFSDHVTIVSGPGDVPFSSSEEPTLYLDELARPVSK	S292|S294	rep3	6	0.204871	peptide
P	SFSDHVTIVSGPGDVPFSSSEEPTLYLDELARPVSK	S292|S294	rep3	6	0.204871	peptide
P	NA	NA	rep1	1	0.221019	unmodified protein
P	NA	NA	rep1	3	0.229531	unmodified protein
P	NA	NA	rep1	6	0.160142	unmodified protein
P	NA	NA	rep2	1	0.133039	unmodified protein
P	NA	NA	rep2	3	0.211157	unmodified protein
P	NA	NA	rep2	6	0.149221	unmodified protein
P	NA	NA	rep3	1	0.163469	unmodified protein
P	NA	NA	rep3	3	0.220614	unmodified protein
P	NA	NA	rep3	6	0.0858334	unmodified protein
V	VFEWCNPICSPITAAAR	S194	rep1	1	1.47328	peptide
V	VFEWCNPICSPITAAAR	S194	rep1	3	1.4509	peptide
V	VFEWCNPICSPITAAAR	S194	rep1	6	0.914651	peptide
V	VFEWCNPICSPITAAAR	S194	rep2	1	2.11526	peptide
V	VFEWCNPICSPITAAAR	S194	rep2	3	2.02437	peptide
V	VFEWCNPICSPITAAAR	S194	rep2	6	1.56332	peptide
V	VFEWCNPICSPITAAAR	S194	rep3	1	2.39693	peptide
V	VFEWCNPICSPITAAAR	S194	rep3	3	2.74961	peptide
V	VFEWCNPICSPITAAAR	S194	rep3	6	2.03691	peptide
V	REWSLSWVQGEVR	S175	rep1	1	1.74723	peptide
V	REWSLSWVQGEVR	S175	rep1	3	1.89255	peptide
V	REWSLSWVQGEVR	S175	rep1	6	1.7667	peptide
V	REWSLSWVQGEVR	S175	rep2	1	1.69876	peptide
V	REWSLSWVQGEVR	S175	rep2	3	2.2719	peptide
V	REWSLSWVQGEVR	S175	rep2	6	1.88843	peptide
V	REWSLSWVQGEVR	S175	rep3	1	1.96904	peptide
V	REWSLSWVQGEVR	S175	rep3	3	2.14205	peptide
V	REWSLSWVQGEVR	S175	rep3	6	2.20135	peptide
V	NA	NA	rep1	1	0.163767	unmodified protein
V	NA	NA	rep1	3	0.00941198	unmodified protein
V	NA	NA	rep1	6	-0.259932	unmodified protein
V	NA	NA	rep2	1	0.156151	unmodified protein
V	NA	NA	rep2	3	-0.0832974	unmodified protein
V	NA	NA	rep2	6	-0.357769	unmodified protein
V	NA	NA	rep3	1	0.21515	unmodified protein
V	NA	NA	rep3	3	0.0847371	unmodified protein
V	NA	NA	rep3	6	-0.162846	unmodified protein
V	EWSLSWVQGEVR	S175	rep1	1	2.5642	peptide
V	EWSLSWVQGEVR	S175	rep1	3	2.36121	peptide
V	EWSLSWVQGEVR	S175	rep1	6	2.06522	peptide
V	EWSLSWVQGEVR	S175	rep2	1	2.01695	peptide
V	EWSLSWVQGEVR	S175	rep2	3	1.80728	peptide
V	EWSLSWVQGEVR	S175	rep2	6	1.31684	peptide
V	EWSLSWVQGEVR	S175	rep3	1	3.34498	peptide
V	EWSLSWVQGEVR	S175	rep3	3	3.66932	peptide
V	EWSLSWVQGEVR	S175	rep3	6	3.17109	peptide

### Sheet: 30uM_Arsenite
gene_name	sequence	phosphosite	rep	time	logFC	type
N	NA	NA	rep1	1	-0.0689159	unmodified protein
N	NA	NA	rep1	3	0.0862289	unmodified protein
N	NA	NA	rep1	6	0.119688	unmodified protein
N	NA	NA	rep2	1	0.0468324	unmodified protein
N	NA	NA	rep2	3	0.141522	unmodified protein
N	NA	NA	rep2	6	0.127124	unmodified protein
N	NA	NA	rep3	1	0.0803888	unmodified protein
N	NA	NA	rep3	3	0.120149	unmodified protein
N	NA	NA	rep3	6	0.23807	unmodified protein
N	VADDLGLTPEQR	T387	rep1	1	0.0133838	peptide
N	VADDLGLTPEQR	T387	rep1	3	-0.503008	peptide
N	VADDLGLTPEQR	T387	rep1	6	-0.570384	peptide
N	VADDLGLTPEQR	T387	rep2	1	-0.0585023	peptide
N	VADDLGLTPEQR	T387	rep2	3	-0.508715	peptide
N	VADDLGLTPEQR	T387	rep2	6	-1.47883	peptide
N	VADDLGLTPEQR	T387	rep3	1	-0.248675	peptide
N	VADDLGLTPEQR	T387	rep3	3	-0.799435	peptide
N	VADDLGLTPEQR	T387	rep3	6	-0.826553	peptide
N	YNENGDSQQDAR	S520	rep1	1	-0.195989	peptide
N	YNENGDSQQDAR	S520	rep1	3	-0.0462075	peptide
N	YNENGDSQQDAR	S520	rep1	6	-0.977897	peptide
N	YNENGDSQQDAR	S520	rep2	1	0.234721	peptide
N	YNENGDSQQDAR	S520	rep2	3	0.307491	peptide
N	YNENGDSQQDAR	S520	rep2	6	-0.271976	peptide
N	YNENGDSQQDAR	S520	rep3	1	-0.122528	peptide
N	YNENGDSQQDAR	S520	rep3	3	-0.114437	peptide
N	YNENGDSQQDAR	S520	rep3	6	-0.787226	peptide
P	NA	NA	rep1	1	-0.132561	unmodified protein
P	NA	NA	rep1	3	0.0402654	unmodified protein
P	NA	NA	rep1	6	0.177472	unmodified protein
P	NA	NA	rep2	1	0.101388	unmodified protein
P	NA	NA	rep2	3	0.179573	unmodified protein
P	NA	NA	rep2	6	0.283326	unmodified protein
P	NA	NA	rep3	1	0.0908685	unmodified protein
P	NA	NA	rep3	3	0.212224	unmodified protein
P	NA	NA	rep3	6	0.198668	unmodified protein
P	SFSDHVTIVSGPGDVPFSSSEEPTLYLDELARPVSK	S292|S301|T298	rep1	1	-0.196037	peptide
P	SFSDHVTIVSGPGDVPFSSSEEPTLYLDELARPVSK	S292|S301|T298	rep1	1	-0.196037	peptide
P	SFSDHVTIVSGPGDVPFSSSEEPTLYLDELARPVSK	S294	rep1	1	1.48014	peptide
P	SFSDHVTIVSGPGDVPFSSSEEPTLYLDELARPVSK	S292|S301|T298	rep1	1	-0.196037	peptide
P	SFSDHVTIVSGPGDVPFSSSEEPTLYLDELARPVSK	S292|S301|T298	rep1	3	0.191458	peptide
P	SFSDHVTIVSGPGDVPFSSSEEPTLYLDELARPVSK	S292|S301|T298	rep1	3	0.191458	peptide
P	SFSDHVTIVSGPGDVPFSSSEEPTLYLDELARPVSK	S294	rep1	3	1.30052	peptide
P	SFSDHVTIVSGPGDVPFSSSEEPTLYLDELARPVSK	S292|S301|T298	rep1	3	0.191458	peptide
P	SFSDHVTIVSGPGDVPFSSSEEPTLYLDELARPVSK	S292|S301|T298	rep1	6	0.18777	peptide
P	SFSDHVTIVSGPGDVPFSSSEEPTLYLDELARPVSK	S292|S301|T298	rep1	6	0.18777	peptide
P	SFSDHVTIVSGPGDVPFSSSEEPTLYLDELARPVSK	S294	rep1	6	1.55029	peptide
P	SFSDHVTIVSGPGDVPFSSSEEPTLYLDELARPVSK	S292|S301|T298	rep1	6	0.18777	peptide
P	SFSDHVTIVSGPGDVPFSSSEEPTLYLDELARPVSK	S292|S301|T298	rep2	1	0.563752	peptide
P	SFSDHVTIVSGPGDVPFSSSEEPTLYLDELARPVSK	S292|S301|T298	rep2	1	0.563752	peptide
P	SFSDHVTIVSGPGDVPFSSSEEPTLYLDELARPVSK	S294	rep2	1	0.585052	peptide
P	SFSDHVTIVSGPGDVPFSSSEEPTLYLDELARPVSK	S292|S301|T298	rep2	1	0.563752	peptide
P	SFSDHVTIVSGPGDVPFSSSEEPTLYLDELARPVSK	S292|S301|T298	rep2	3	2.02087	peptide
P	SFSDHVTIVSGPGDVPFSSSEEPTLYLDELARPVSK	S292|S301|T298	rep2	3	2.02087	peptide
P	SFSDHVTIVSGPGDVPFSSSEEPTLYLDELARPVSK	S294	rep2	3	0.807417	peptide
P	SFSDHVTIVSGPGDVPFSSSEEPTLYLDELARPVSK	S292|S301|T298	rep2	3	2.02087	peptide
P	SFSDHVTIVSGPGDVPFSSSEEPTLYLDELARPVSK	S292|S301|T298	rep2	6	2.12415	peptide
P	SFSDHVTIVSGPGDVPFSSSEEPTLYLDELARPVSK	S292|S301|T298	rep2	6	2.12415	peptide
P	SFSDHVTIVSGPGDVPFSSSEEPTLYLDELARPVSK	S294	rep2	6	1.08388	peptide
P	SFSDHVTIVSGPGDVPFSSSEEPTLYLDELARPVSK	S292|S301|T298	rep2	6	2.12415	peptide
P	SFSDHVTIVSGPGDVPFSSSEEPTLYLDELARPVSK	S292|S301|T298	rep3	1	5.95288	peptide
P	SFSDHVTIVSGPGDVPFSSSEEPTLYLDELARPVSK	S292|S301|T298	rep3	1	5.95288	peptide
P	SFSDHVTIVSGPGDVPFSSSEEPTLYLDELARPVSK	S294	rep3	1	0.493944	peptide
P	SFSDHVTIVSGPGDVPFSSSEEPTLYLDELARPVSK	S292|S301|T298	rep3	1	5.95288	peptide
P	SFSDHVTIVSGPGDVPFSSSEEPTLYLDELARPVSK	S292|S301|T298	rep3	3	4.18324	peptide
P	SFSDHVTIVSGPGDVPFSSSEEPTLYLDELARPVSK	S292|S301|T298	rep3	3	4.18324	peptide
P	SFSDHVTIVSGPGDVPFSSSEEPTLYLDELARPVSK	S294	rep3	3	0.0207842	peptide
P	SFSDHVTIVSGPGDVPFSSSEEPTLYLDELARPVSK	S292|S301|T298	rep3	3	4.18324	peptide
P	SFSDHVTIVSGPGDVPFSSSEEPTLYLDELARPVSK	S292|S301|T298	rep3	6	5.41772	peptide
P	SFSDHVTIVSGPGDVPFSSSEEPTLYLDELARPVSK	S292|S301|T298	rep3	6	5.41772	peptide
P	SFSDHVTIVSGPGDVPFSSSEEPTLYLDELARPVSK	S294	rep3	6	0.970164	peptide
P	SFSDHVTIVSGPGDVPFSSSEEPTLYLDELARPVSK	S292|S301|T298	rep3	6	5.41772	peptide
V	EWSLSWVQGEVR	S175	rep1	1	2.6869	peptide
V	EWSLSWVQGEVR	S175	rep1	3	1.99468	peptide
V	EWSLSWVQGEVR	S175	rep1	6	1.89084	peptide
V	EWSLSWVQGEVR	S175	rep2	1	1.80135	peptide
V	EWSLSWVQGEVR	S175	rep2	3	1.48134	peptide
V	EWSLSWVQGEVR	S175	rep2	6	1.27736	peptide
V	EWSLSWVQGEVR	S175	rep3	1	0.980072	peptide
V	EWSLSWVQGEVR	S175	rep3	3	0.853918	peptide
V	EWSLSWVQGEVR	S175	rep3	6	1.15693	peptide
V	NA	NA	rep1	1	-0.307908	unmodified protein
V	NA	NA	rep1	3	-0.597363	unmodified protein
V	NA	NA	rep1	6	-0.644047	unmodified protein
V	NA	NA	rep2	1	-0.422026	unmodified protein
V	NA	NA	rep2	3	-0.618664	unmodified protein
V	NA	NA	rep2	6	-0.809266	unmodified protein
V	NA	NA	rep3	1	-0.00776202	unmodified protein
V	NA	NA	rep3	3	-0.342509	unmodified protein
V	NA	NA	rep3	6	-0.537265	unmodified protein
V	REWSLSWVQGEVR	S175	rep1	1	2.23671	peptide
V	REWSLSWVQGEVR	S175	rep1	3	1.2952	peptide
V	REWSLSWVQGEVR	S175	rep1	6	1.40916	peptide
V	REWSLSWVQGEVR	S175	rep2	1	1.33439	peptide
V	REWSLSWVQGEVR	S175	rep2	3	0.615812	peptide
V	REWSLSWVQGEVR	S175	rep2	6	0.87289	peptide
V	REWSLSWVQGEVR	S175	rep3	1	2.78363	peptide
V	REWSLSWVQGEVR	S175	rep3	3	1.63666	peptide
V	REWSLSWVQGEVR	S175	rep3	6	2.88008	peptide
V	VFEWCNPICSPITAAAR	S194	rep1	1	0.64886	peptide
V	VFEWCNPICSPITAAAR	S194	rep1	3	0.730177	peptide
V	VFEWCNPICSPITAAAR	S194	rep1	6	0.224822	peptide
V	VFEWCNPICSPITAAAR	S194	rep2	1	1.3523	peptide
V	VFEWCNPICSPITAAAR	S194	rep2	3	0.685369	peptide
V	VFEWCNPICSPITAAAR	S194	rep2	6	0.656838	peptide
V	VFEWCNPICSPITAAAR	S194	rep3	1	1.29056	peptide
V	VFEWCNPICSPITAAAR	S194	rep3	3	1.25037	peptide
V	VFEWCNPICSPITAAAR	S194	rep3	6	1.27871	peptide
