## Supplementary material for "Molecular mechanisms of stress-induced reactivation in mumps virus condensates": Tables S1 to S5: Supplementary_Table.xlsx

### Sheet: Sheet1
Supplementary Table. primer list for qPCR
Primers used for cDNA generation
Primer Name	Primer Sequence (5' -> 3')
3'-UTR genomic forward primer	AGCTTGATCCTCACCTTCACC
L-gene antigenomic reverse primer	CATTTGGTAACTGGCCATGC
RNase P_reverse primer	GAGCGGCTGTCTCCACAAGT
Primers and probes against gene of interest
Primer Name	Primer Sequence (5' -> 3')
N-gene forward primer	GTATGACAGCGTACGACCAACCT
N-gene reverse primer	GCGACCTTGCT CTGGTATT
N-probe-LC610	LC610_CTGGATCTGCTGATCGACGAT_BHQ1
P-gene forward primer	GAGAAACCTGGAACCTCAAC
P-gene reverse primer	TTGGACCCAGCTGAGGCTC
P-probe-Cy5	Cy5_CTGCTCAAGGCCAGACAATCCAAGAGGA_BHQ2
F-gene forward primer	TCTCATCTATAGCAGGGAGTTATAT
F-gene reverse primer	GTTAGACTTCGACAGTTTGCAACAA
F-probe-FAM	6-FAM_AGGCGATTTGTAGCACTGGATGGAACA_BHQ1
RNaseP-gene forward primer	AGATTTGGACCTGCGAGCG
RNaseP-gene reverse primer	GAGCGGCTGTCTCCACAAGT
RNaseP-probe-HEX	HEX_TTCTGACCTGAAGGCTCTGCGCG_BHQ1
